# Chronic nicotine exposure alters sperm small RNA content in a C57BL/6J mouse model: Implications for multigenerational inheritance

**DOI:** 10.1101/2022.04.27.489636

**Authors:** Dana Zeid, Thomas J. Gould

## Abstract

Multigenerational inheritance is a non-genomic form of heritability characterized by altered phenotypes in the first generation born from the exposed parent. Multigenerational factors may account for inconsistencies and gaps in heritable nicotine addiction vulnerability. Our lab previously found that F1 offspring of male C57BL/6J mice chronically exposed to nicotine exhibited altered hippocampus functioning and related learning, nicotine-seeking, nicotine metabolism, and basal stress hormones. In an effort to identify germline mechanisms underlying these multigenerational phenotypes, the current study sequenced small RNA extracted from sperm of males chronically administered nicotine using our previously established exposure model. We identified 16 miRNAs whose expression in sperm was dysregulated by nicotine exposure. A literature review of previous research on these transcripts suggested an enrichment for regulation of psychological stress and learning. mRNAs predicted to be regulated by differentially expressed sperm small RNAs were further analyzed using biological enrichment analysis, which also supported enrichment of gene expression pathways involved in hippocampus-dependent learning. Our findings point to links between nicotine-exposed F0 sperm miRNA and altered F1 phenotypes in this multigenerational inheritance model. Specifically, differentially expressed F0 sperm miRNAs may regulate the previously observed changes in F1 learning and stress. These findings provide a valuable foundation for future functional validation of these hypotheses and characterization of mechanisms underlying male-line multigenerational inheritance.
