## Supplemental File 1 for "Chronic nicotine exposure alters sperm small RNA content in a C57BL/6J mouse model: Implications for multigenerational inheritance"

### Sheet: Sheet1
SRNATOOLBOX ANALYSIS SETTINGS (Zeid & Gould, 2022)
input=/opt/sRNAtoolbox_prod/sRNAtoolboxweb/upload/PILR9CKVR4C2B46/S1_S1_R1_001.fastq.gz
output=/opt/sRNAtoolbox_prod/sRNAtoolboxweb/upload/PILR9CKVR4C2B46
remove3pBases=0
protocol=NEBnext
tRNA=GRCm38_p5_genomic_tRNA.fa
Rscript=/opt/local/R-3.5.3/bin/Rscript
graphics=true
guessAdapter=false
species=GRCm38_p5_mp
removeBarcode=0
maintainOrig=true
qualityType=mean
libs=GRCm38_p5_genomic_tRNA
libs=GRCm38_p5_ncRNA
libs=GRCm38_p5_cdna
libs=GRCm38_p5_RNAcentral
libsStringNames=miRBase(sense)|snRNA|snoRNA|tRNA|rRNA|ncRNA|mRNA(sense)|mRNA(antisense)
mBowtie=10
minReadLength=15
adapterMM=1
zip=true
dbPath=/opt/sRNAtoolboxDB
plotMiR=true
libsStringTypes=mature#sense;hairpin#sense|snRNA#sense|snoRNA#sense|tRNA#sense|rRNA#sense|ncRNA#sense|protein_coding#sense;cdna#sense;cds#sense|protein_coding#antisense;cdna#antisense;cds#antisense
phred=33
bedGraph=true
seed=20
isoMiR=true
kingdom=animal
writeGenomeDist=true
solid=false
adapterMinLength=10
minQ=20
alignType=n
minRC=2
adapter=AGATCGGAAGAGCACACGTCT
noMM=1
desc=Genomic tRNA database
desc=Ensembl release 91 (ncRNA)
desc=Ensembl release 91 (cDNA)
desc=RNAcentral database 7.0
microRNA=mmu
recursiveAdapterTrimming=false
ANALYSIS LOG
2021-11-27 16:03:33.563 INFO: RNAcofold is installed in /usr/bin/RNAcofold
2021-11-27 16:03:33.571 INFO: RNAfold is installed in /usr/bin/RNAfold
2021-11-27 16:03:33.573 INFO: bowtie is installed in /usr/local/bin/bowtie
2021-11-27 16:03:33.579 INFO: Start with preprocessing of the reads
2021-11-27 16:03:50.489 OTHER: /opt/local/R-3.5.3/bin/Rscript /opt/sRNAtoolboxDB/r/lengthDistribution.r /opt/sRNAtoolbox_prod/sRNAtoolboxweb/upload/PILR9CKVR4C2B46/stat/readLengthAnalysis.txt /opt/sRNAtoolbox_prod/sRNAtoolboxweb/upload/PILR9CKVR4C2B46/graphs/readLengthAnalysis.png l
2021-11-27 16:03:52.053 OTHER: /opt/local/R-3.5.3/bin/Rscript /opt/sRNAtoolboxDB/r/lengthDistribution.r /opt/sRNAtoolbox_prod/sRNAtoolboxweb/upload/PILR9CKVR4C2B46/stat/readLengthFull.txt /opt/sRNAtoolbox_prod/sRNAtoolboxweb/upload/PILR9CKVR4C2B46/graphs/readLengthFull.png l
2021-11-27 16:03:53.578 SUCCESS: No. raw input reads: 6245421
2021-11-27 16:03:53.578 SUCCESS: Number of reads in analysis: 4137511 (66.25% of raw input reads)
2021-11-27 16:03:53.578 SUCCESS: Number of unique reads in analysis: 212166 (3.4% of raw input reads)
2021-11-27 16:03:53.579 SUCCESS: No. input reads where the adapter was not found: 261753
2021-11-27 16:03:53.579 SUCCESS: No. adapter trimmed input reads: 5983517 (95.81 % of raw input reads)
2021-11-27 16:03:53.579 SUCCESS: Filtered reads (low quality or low read count): 2246
2021-11-27 16:03:53.579 SUCCESS: No. minimum read count filtered input reads: 883674
2021-11-27 16:03:53.579 SUCCESS: No. length filtered input reads (min. Length): 960237
2021-11-27 16:03:53.579 SUCCESS: No. length filtered input reads (max. Length): 0
2021-11-27 16:03:53.579 SUCCESS: Max. read length in input file: 65
2021-11-27 16:03:53.579 SUCCESS: Max. read length in analysis: 65
2021-11-27 16:03:53.579 INFO: Finished preprocessing of the reads
2021-11-27 16:03:53.587 INFO: Will use 1 species for alignment
2021-11-27 16:03:53.587 BACKVALUE: --chunkmbs 256 -p 4 -n 1 -l 20 -a -m 20 --best --strata -e 20000 -f /opt/sRNAtoolboxDB/index/GRCm38_p5_mp /opt/sRNAtoolbox_prod/sRNAtoolboxweb/upload/PILR9CKVR4C2B46/reads.fa /opt/sRNAtoolbox_prod/sRNAtoolboxweb/upload/PILR9CKVR4C2B46/genome.txt
2021-11-27 16:04:01.68 INFO: found 1997546 mapped reads; adjusted 1997545.9999995478
2021-11-27 16:04:01.68 INFO: Will use 1 species for alignment
2021-11-27 16:04:01.68 BACKVALUE: --chunkmbs 256 -p 4 -n 1 -l 20 -k 2 --best --strata -e 20000 -f /opt/sRNAtoolboxDB/index/GRCm38_p5_mp /opt/sRNAtoolbox_prod/sRNAtoolboxweb/upload/PILR9CKVR4C2B46/reads.fa /opt/sRNAtoolbox_prod/sRNAtoolboxweb/upload/PILR9CKVR4C2B46/genomeHR.txt
2021-11-27 16:04:04.272 INFO: found highly redundant 175685 adjusted 175685.0
2021-11-27 16:04:04.273 SUCCESS: Mapped 1997546 reads and 179077 unique reads to the genomes(s)
2021-11-27 16:04:04.273 SUCCESS: Mapped 175685 highly redundant reads to the genomes(s)
2021-11-27 16:04:04.274 INFO: Start with genome distribution for file: genome.parsed
2021-11-27 16:04:05.771 OTHER: /opt/local/R-3.5.3/bin/Rscript /opt/sRNAtoolboxDB/r/genomeDistributionRPM.r /opt/sRNAtoolbox_prod/sRNAtoolboxweb/upload/PILR9CKVR4C2B46/stat/genomeDistribution.txt /opt/sRNAtoolbox_prod/sRNAtoolboxweb/upload/PILR9CKVR4C2B46/graphs/genomeDistribution.png
2021-11-27 16:04:07.152 OTHER: /opt/local/R-3.5.3/bin/Rscript /opt/sRNAtoolboxDB/r/lengthDistribution.r /opt/sRNAtoolbox_prod/sRNAtoolboxweb/upload/PILR9CKVR4C2B46/genomeDistribution/mmu.readLen /opt/sRNAtoolbox_prod/sRNAtoolboxweb/upload/PILR9CKVR4C2B46/graphs/mmu.png l
2021-11-27 16:04:08.619 OTHER: /opt/local/R-3.5.3/bin/Rscript /opt/sRNAtoolboxDB/r/lengthDistribution.r /opt/sRNAtoolbox_prod/sRNAtoolboxweb/upload/PILR9CKVR4C2B46/genomeDistribution/mmu_HR.readLen /opt/sRNAtoolbox_prod/sRNAtoolboxweb/upload/PILR9CKVR4C2B46/graphs/mmu_HR.png l
2021-11-27 16:04:15.333 OTHER: /opt/local/R-3.5.3/bin/Rscript /opt/sRNAtoolboxDB/r/lengthDistribution.r /opt/sRNAtoolbox_prod/sRNAtoolboxweb/upload/PILR9CKVR4C2B46/stat/genomeMappedReads.readLen /opt/sRNAtoolbox_prod/sRNAtoolboxweb/upload/PILR9CKVR4C2B46/graphs/genomeMappedReads.png l
2021-11-27 16:07:47.837 INFO: python /opt/sRNAtoolboxDB/exec/getTracks.py /opt/sRNAtoolboxDB/templateDir /opt/sRNAtoolbox_prod/sRNAtoolboxweb/upload/PILR9CKVR4C2B46
2021-11-27 16:07:54.215 INFO: https://genome.ucsc.edu/cgi-bin/hgTracks?hubUrl=https://arn.ugr.es/srnatoolbox/media/PILR9CKVR4C2B46/bigwig/trackHub/hub.txt&genome=mm10
2021-11-27 16:07:54.215 INFO: will execute the following command: gzip /opt/sRNAtoolbox_prod/sRNAtoolboxweb/upload/PILR9CKVR4C2B46/bigwig/GRCm38_p5_mp.bed
2021-11-27 16:07:54.348 INFO: will execute the following command: gzip /opt/sRNAtoolbox_prod/sRNAtoolboxweb/upload/PILR9CKVR4C2B46/bigwig/GRCm38_p5_mp.bedGraph
2021-11-27 16:07:56.393 INFO: will execute the following command: gzip /opt/sRNAtoolbox_prod/sRNAtoolboxweb/upload/PILR9CKVR4C2B46/bigwig/GRCm38_p5_mp_F.bedGraph
2021-11-27 16:07:57.564 INFO: will execute the following command: gzip /opt/sRNAtoolbox_prod/sRNAtoolboxweb/upload/PILR9CKVR4C2B46/bigwig/GRCm38_p5_mp_R.bedGraph
2021-11-27 16:07:58.714 INFO: will execute the following command: gzip /opt/sRNAtoolbox_prod/sRNAtoolboxweb/upload/PILR9CKVR4C2B46/bigwig/GRCm38_p5_mp_19-23.bed
2021-11-27 16:07:58.773 INFO: will execute the following command: gzip /opt/sRNAtoolbox_prod/sRNAtoolboxweb/upload/PILR9CKVR4C2B46/bigwig/GRCm38_p5_mp_19-23.bedGraph
2021-11-27 16:07:59.33 INFO: will execute the following command: gzip /opt/sRNAtoolbox_prod/sRNAtoolboxweb/upload/PILR9CKVR4C2B46/bigwig/GRCm38_p5_mp_19-23_F.bedGraph
2021-11-27 16:07:59.637 INFO: will execute the following command: gzip /opt/sRNAtoolbox_prod/sRNAtoolboxweb/upload/PILR9CKVR4C2B46/bigwig/GRCm38_p5_mp_19-23_R.bedGraph
2021-11-27 16:07:59.968 INFO: Preparing the microRNA files
2021-11-27 16:07:59.968 INFO: Parsing species from microRNA annotation for analysis of known microRNAs
2021-11-27 16:08:00.284 INFO: built command bowtie-build /opt/sRNAtoolbox_prod/sRNAtoolboxweb/upload/PILR9CKVR4C2B46/hairpin.fa /opt/sRNAtoolbox_prod/sRNAtoolboxweb/upload/PILR9CKVR4C2B46/hairpin
2021-11-27 16:08:00.649 OTHER: --chunkmbs 256 -f -p 4 -v 0 -a --norc --best --strata -e 200000 /opt/sRNAtoolbox_prod/sRNAtoolboxweb/upload/PILR9CKVR4C2B46/hairpin /opt/sRNAtoolbox_prod/sRNAtoolboxweb/upload/PILR9CKVR4C2B46/mature.fa /opt/sRNAtoolbox_prod/sRNAtoolboxweb/upload/PILR9CKVR4C2B46/matureTemp.bowtieOut
2021-11-27 16:08:00.788 INFO: Will map the annotations to the genome hairpin
2021-11-27 16:08:00.788 WARNING: The results will be FALSE if these sequences are spliced!! hairpin
2021-11-27 16:08:00.788 INFO: Will use 1 species for alignment
2021-11-27 16:08:00.788 BACKVALUE: --chunkmbs 256 -p 4 -v 1 -a --best --strata -e 20000 -f /opt/sRNAtoolboxDB/index/GRCm38_p5_mp /opt/sRNAtoolbox_prod/sRNAtoolboxweb/upload/PILR9CKVR4C2B46/hairpin.fa /opt/sRNAtoolbox_prod/sRNAtoolboxweb/upload/PILR9CKVR4C2B46/hairpin.txt
2021-11-27 16:08:17.204 OTHER: /opt/local/R-3.5.3/bin/Rscript /opt/sRNAtoolboxDB/r/isomiR.r /opt/sRNAtoolbox_prod/sRNAtoolboxweb/upload/PILR9CKVR4C2B46/stat/isomiR_NTA.txt /opt/sRNAtoolbox_prod/sRNAtoolboxweb/upload/PILR9CKVR4C2B46/graphs/isomiR_NTA.png
2021-11-27 16:08:18.709 OTHER: /opt/local/R-3.5.3/bin/Rscript /opt/sRNAtoolboxDB/r/isomiRother.r /opt/sRNAtoolbox_prod/sRNAtoolboxweb/upload/PILR9CKVR4C2B46/stat/isomiR_otherVariants.txt /opt/sRNAtoolbox_prod/sRNAtoolboxweb/upload/PILR9CKVR4C2B46/graphs/isomiR_otherVariants.png
2021-11-27 16:08:22.251 INFO: Write out the non-redundant file of: /opt/sRNAtoolbox_prod/sRNAtoolboxweb/upload/PILR9CKVR4C2B46/mature_sense_SA.grouped for orientation: sense
2021-11-27 16:08:22.316 INFO: Write out the non-redundant file of: /opt/sRNAtoolbox_prod/sRNAtoolboxweb/upload/PILR9CKVR4C2B46/mature_antisense_SA.grouped for orientation: antisense
2021-11-27 16:08:22.34 INFO: Write out the non-redundant file of: /opt/sRNAtoolbox_prod/sRNAtoolboxweb/upload/PILR9CKVR4C2B46/hairpin_sense_SA.grouped for orientation: sense
2021-11-27 16:08:22.362 INFO: Write out the non-redundant file of: /opt/sRNAtoolbox_prod/sRNAtoolboxweb/upload/PILR9CKVR4C2B46/hairpin_antisense_SA.grouped for orientation: antisense
2021-11-27 16:08:22.381 OTHER: /opt/local/R-3.5.3/bin/Rscript /opt/sRNAtoolboxDB/r/top10.r /opt/sRNAtoolbox_prod/sRNAtoolboxweb/upload/PILR9CKVR4C2B46/stat/microRNA_top.txt /opt/sRNAtoolbox_prod/sRNAtoolboxweb/upload/PILR9CKVR4C2B46/graphs/microRNA_top.png
2021-11-27 16:08:24.258 INFO: built command bowtie-build /opt/sRNAtoolbox_prod/sRNAtoolboxweb/upload/PILR9CKVR4C2B46/GRCm38_p5_genomic_tRNA_mature.fa /opt/sRNAtoolbox_prod/sRNAtoolboxweb/upload/PILR9CKVR4C2B46/GRCm38_p5_genomic_tRNA_mature
2021-11-27 16:08:24.534 OTHER: --chunkmbs 256 -f -p 4 -n 1 -l 20 -a -m 20 --best --strata -e 200000 /opt/sRNAtoolbox_prod/sRNAtoolboxweb/upload/PILR9CKVR4C2B46/GRCm38_p5_genomic_tRNA_mature /opt/sRNAtoolbox_prod/sRNAtoolboxweb/upload/PILR9CKVR4C2B46/tmp.fa /opt/sRNAtoolbox_prod/sRNAtoolboxweb/upload/PILR9CKVR4C2B46/GRCm38_p5_genomic_tRNA_mature.bowtieOut
2021-11-27 16:08:25.595 INFO: Write out the non-redundant file of: /opt/sRNAtoolbox_prod/sRNAtoolboxweb/upload/PILR9CKVR4C2B46/GRCm38_p5_genomic_tRNA_sense_SA.grouped for orientation: sense
2021-11-27 16:08:25.689 INFO: Write out the non-redundant file of: /opt/sRNAtoolbox_prod/sRNAtoolboxweb/upload/PILR9CKVR4C2B46/GRCm38_p5_genomic_tRNA_antisense_SA.grouped for orientation: antisense
2021-11-27 16:08:25.767 INFO: will execute the following command: rm /opt/sRNAtoolbox_prod/sRNAtoolboxweb/upload/PILR9CKVR4C2B46/GRCm38_p5_genomic_tRNA_mature*
2021-11-27 16:08:25.854 SUCCESS: Go for library GRCm38_p5_genomic_tRNA
2021-11-27 16:08:26.063 OTHER: --chunkmbs 256 -f -p 4 -n 1 -l 20 -a -m 20 --best --strata -e 200000 /opt/sRNAtoolboxDB/libs/GRCm38_p5_genomic_tRNA /opt/sRNAtoolbox_prod/sRNAtoolboxweb/upload/PILR9CKVR4C2B46/tmp.fa /opt/sRNAtoolbox_prod/sRNAtoolboxweb/upload/PILR9CKVR4C2B46/GRCm38_p5_genomic_tRNA.bowtieOut
2021-11-27 16:08:26.383 INFO: Write out the non-redundant file of: /opt/sRNAtoolbox_prod/sRNAtoolboxweb/upload/PILR9CKVR4C2B46/GRCm38_p5_genomic_tRNA_sense_SA.grouped for orientation: sense
2021-11-27 16:08:26.465 INFO: Write out the non-redundant file of: /opt/sRNAtoolbox_prod/sRNAtoolboxweb/upload/PILR9CKVR4C2B46/GRCm38_p5_genomic_tRNA_antisense_SA.grouped for orientation: antisense
2021-11-27 16:08:26.551 SUCCESS: Go for library GRCm38_p5_ncRNA
2021-11-27 16:08:26.785 OTHER: --chunkmbs 256 -f -p 4 -n 1 -l 20 -a -m 20 --best --strata -e 200000 /opt/sRNAtoolboxDB/libs/GRCm38_p5_ncRNA /opt/sRNAtoolbox_prod/sRNAtoolboxweb/upload/PILR9CKVR4C2B46/tmp.fa /opt/sRNAtoolbox_prod/sRNAtoolboxweb/upload/PILR9CKVR4C2B46/GRCm38_p5_ncRNA.bowtieOut
2021-11-27 16:08:29.899 INFO: Write out the non-redundant file of: /opt/sRNAtoolbox_prod/sRNAtoolboxweb/upload/PILR9CKVR4C2B46/GRCm38_p5_ncRNA_sense_SA.grouped for orientation: sense
2021-11-27 16:08:30.193 INFO: Write out the non-redundant file of: /opt/sRNAtoolbox_prod/sRNAtoolboxweb/upload/PILR9CKVR4C2B46/GRCm38_p5_ncRNA_antisense_SA.grouped for orientation: antisense
2021-11-27 16:08:30.453 SUCCESS: Go for library GRCm38_p5_cdna
2021-11-27 16:08:30.621 OTHER: --chunkmbs 256 -f -p 4 -n 1 -l 20 -a -m 20 --best --strata -e 200000 /opt/sRNAtoolboxDB/libs/GRCm38_p5_cdna /opt/sRNAtoolbox_prod/sRNAtoolboxweb/upload/PILR9CKVR4C2B46/tmp.fa /opt/sRNAtoolbox_prod/sRNAtoolboxweb/upload/PILR9CKVR4C2B46/GRCm38_p5_cdna.bowtieOut
2021-11-27 16:08:36.823 INFO: Write out the non-redundant file of: /opt/sRNAtoolbox_prod/sRNAtoolboxweb/upload/PILR9CKVR4C2B46/GRCm38_p5_cdna_sense_SA.grouped for orientation: sense
2021-11-27 16:08:37.227 INFO: Write out the non-redundant file of: /opt/sRNAtoolbox_prod/sRNAtoolboxweb/upload/PILR9CKVR4C2B46/GRCm38_p5_cdna_antisense_SA.grouped for orientation: antisense
2021-11-27 16:08:37.565 SUCCESS: Go for library GRCm38_p5_RNAcentral
2021-11-27 16:08:37.676 OTHER: --chunkmbs 256 -f -p 4 -n 1 -l 20 -a -m 20 --best --strata -e 200000 /opt/sRNAtoolboxDB/libs/GRCm38_p5_RNAcentral /opt/sRNAtoolbox_prod/sRNAtoolboxweb/upload/PILR9CKVR4C2B46/tmp.fa /opt/sRNAtoolbox_prod/sRNAtoolboxweb/upload/PILR9CKVR4C2B46/GRCm38_p5_RNAcentral.bowtieOut
2021-11-27 16:08:43.129 INFO: Write out the non-redundant file of: /opt/sRNAtoolbox_prod/sRNAtoolboxweb/upload/PILR9CKVR4C2B46/GRCm38_p5_RNAcentral_sense_SA.grouped for orientation: sense
2021-11-27 16:08:44.109 INFO: Write out the non-redundant file of: /opt/sRNAtoolbox_prod/sRNAtoolboxweb/upload/PILR9CKVR4C2B46/GRCm38_p5_RNAcentral_antisense_SA.grouped for orientation: antisense
2021-11-27 16:08:46.431 OTHER: /opt/local/R-3.5.3/bin/Rscript /opt/sRNAtoolboxDB/r/lengthDistribution.r /opt/sRNAtoolbox_prod/sRNAtoolboxweb/upload/PILR9CKVR4C2B46/readLength/snRNA.readLen /opt/sRNAtoolbox_prod/sRNAtoolboxweb/upload/PILR9CKVR4C2B46/graphs/snRNA.png l
2021-11-27 16:08:47.954 OTHER: /opt/local/R-3.5.3/bin/Rscript /opt/sRNAtoolboxDB/r/lengthDistribution.r /opt/sRNAtoolbox_prod/sRNAtoolboxweb/upload/PILR9CKVR4C2B46/readLength/rRNA.readLen /opt/sRNAtoolbox_prod/sRNAtoolboxweb/upload/PILR9CKVR4C2B46/graphs/rRNA.png l
2021-11-27 16:08:49.583 OTHER: /opt/local/R-3.5.3/bin/Rscript /opt/sRNAtoolboxDB/r/lengthDistribution.r /opt/sRNAtoolbox_prod/sRNAtoolboxweb/upload/PILR9CKVR4C2B46/readLength/otherRNAs.readLen /opt/sRNAtoolbox_prod/sRNAtoolboxweb/upload/PILR9CKVR4C2B46/graphs/otherRNAs.png l
2021-11-27 16:08:51.042 OTHER: /opt/local/R-3.5.3/bin/Rscript /opt/sRNAtoolboxDB/r/lengthDistribution.r /opt/sRNAtoolbox_prod/sRNAtoolboxweb/upload/PILR9CKVR4C2B46/readLength/miRBase(sense).readLen /opt/sRNAtoolbox_prod/sRNAtoolboxweb/upload/PILR9CKVR4C2B46/graphs/miRBase(sense).png l
2021-11-27 16:08:52.451 OTHER: /opt/local/R-3.5.3/bin/Rscript /opt/sRNAtoolboxDB/r/lengthDistribution.r /opt/sRNAtoolbox_prod/sRNAtoolboxweb/upload/PILR9CKVR4C2B46/readLength/tRNA.readLen /opt/sRNAtoolbox_prod/sRNAtoolboxweb/upload/PILR9CKVR4C2B46/graphs/tRNA.png l
2021-11-27 16:08:53.724 OTHER: /opt/local/R-3.5.3/bin/Rscript /opt/sRNAtoolboxDB/r/lengthDistribution.r /opt/sRNAtoolbox_prod/sRNAtoolboxweb/upload/PILR9CKVR4C2B46/readLength/snoRNA.readLen /opt/sRNAtoolbox_prod/sRNAtoolboxweb/upload/PILR9CKVR4C2B46/graphs/snoRNA.png l
2021-11-27 16:08:55.332 OTHER: /opt/local/R-3.5.3/bin/Rscript /opt/sRNAtoolboxDB/r/lengthDistribution.r /opt/sRNAtoolbox_prod/sRNAtoolboxweb/upload/PILR9CKVR4C2B46/readLength/mRNA(sense).readLen /opt/sRNAtoolbox_prod/sRNAtoolboxweb/upload/PILR9CKVR4C2B46/graphs/mRNA(sense).png l
2021-11-27 16:08:56.794 OTHER: /opt/local/R-3.5.3/bin/Rscript /opt/sRNAtoolboxDB/r/lengthDistribution.r /opt/sRNAtoolbox_prod/sRNAtoolboxweb/upload/PILR9CKVR4C2B46/readLength/mRNA(antisense).readLen /opt/sRNAtoolbox_prod/sRNAtoolboxweb/upload/PILR9CKVR4C2B46/graphs/mRNA(antisense).png l
2021-11-27 16:08:58.354 OTHER: /opt/local/R-3.5.3/bin/Rscript /opt/sRNAtoolboxDB/r/summary.r /opt/sRNAtoolbox_prod/sRNAtoolboxweb/upload/PILR9CKVR4C2B46/stat/mappingStat.txt /opt/sRNAtoolbox_prod/sRNAtoolboxweb/upload/PILR9CKVR4C2B46/graphs/mappingStat.png
2021-11-27 16:08:59.895 OTHER: /opt/local/R-3.5.3/bin/Rscript /opt/sRNAtoolboxDB/r/readLengthRNAClass_dodge.r /opt/sRNAtoolbox_prod/sRNAtoolboxweb/upload/PILR9CKVR4C2B46/stat/rnaComposition_readLength.txt /opt/sRNAtoolbox_prod/sRNAtoolboxweb/upload/PILR9CKVR4C2B46/graphs/rnaComposition_readLength.png
2021-11-27 16:09:01.653 OTHER: /opt/local/R-3.5.3/bin/Rscript /opt/sRNAtoolboxDB/r/readLengthRNAClass_stack.r /opt/sRNAtoolbox_prod/sRNAtoolboxweb/upload/PILR9CKVR4C2B46/stat/rnaComposition_readLength.txt /opt/sRNAtoolbox_prod/sRNAtoolboxweb/upload/PILR9CKVR4C2B46/graphs/rnaComposition_readLength.png
2021-11-27 16:09:03.684 ERROR: unmapped.readLen not found.
2021-11-27 16:09:03.685 ERROR: unmapped.readLen not found.
2021-11-27 16:09:04.039 SUCCESS: will generate read length for /opt/sRNAtoolbox_prod/sRNAtoolboxweb/upload/PILR9CKVR4C2B46/reads.fa
2021-11-27 16:09:04.083 OTHER: /opt/local/R-3.5.3/bin/Rscript /opt/sRNAtoolboxDB/r/lengthDistribution.r /opt/sRNAtoolbox_prod/sRNAtoolboxweb/upload/PILR9CKVR4C2B46/stat/assignedReads.readLen /opt/sRNAtoolbox_prod/sRNAtoolboxweb/upload/PILR9CKVR4C2B46/graphs/assignedReads.png l
2021-11-27 16:09:05.681 OTHER: /opt/local/R-3.5.3/bin/Rscript /opt/sRNAtoolboxDB/r/lengthDistribution.r /opt/sRNAtoolbox_prod/sRNAtoolboxweb/upload/PILR9CKVR4C2B46/stat/unAssignedReads.readLen /opt/sRNAtoolbox_prod/sRNAtoolboxweb/upload/PILR9CKVR4C2B46/graphs/unAssignedReads.png l
