## Supplemental File 2 for "Chronic nicotine exposure alters sperm small RNA content in a C57BL/6J mouse model: Implications for multigenerational inheritance"

### Sheet: Sheet1
Genes differentially expressed in F1 dorsal hippocampus (Goldberg et al., 2019)	Genes differentially expressed in F1 ventral hippocampus (Goldberg et al., 2019)	F1 combined (DH & VH) hippocampal DEGs overlapping with predicted targets of differentially expressed F0 sperm small RNAs	F1 DH DEGs uniquely overlapping with predicted targets of differentially expressed F0 sperm small RNAs	F1 VH DEGs uniquely overlapping with predicted targets of differentially expressed F0 sperm small RNAs	mRNAs intersecting between VH, DH, and predicted targets of differentially expressed F0 sperm small RNAs
1500015O10Rik	42800	Aff1	Aff1	Akirin1	Calb2
Abi3bp	1110001J03Rik	Akirin1	Mog	Bmpr2	Cdkn1a
Adra1b	1110004E09Rik	Bmpr2		Btf3l4	Hif3a
Aff1	1190002N15Rik	Btf3l4		Cacng7	Klf10
Agxt2	1500015O10Rik	Cacng7		Camk2n1	Lamp5
Aldoart1	1700066M21Rik	Calb2		Cdk11b	Nova1
Arrdc2	2010300C02Rik	Camk2n1		Chic1	Pgam1
Aspa	2310036O22Rik	Cdk11b		Cldn2	Rspo1
B2m	2410015M20Rik	Cdkn1a		Col8a1	Sgk1
C1ql3	2900064F13Rik	Chic1		Coq10b	Sostdc1
Calb2	8430408G22Rik	Cldn2		Dst	Tbr1
Capn11	9330151L19Rik	Col8a1		Eif5a2
Cbln2	9330182L06Rik	Coq10b		Erbb4
Cckbr	A2m	Dst		Fam184a
Cd34	A830009L08Rik	Eif5a2		Fam83d
Cd6	Abca4	Erbb4		Fosb
Cdhr1	Abca5	Fam184a		G6pc3
Cdkn1a	Abcf1	Fam83d		Glra3
Chd3	Abcf2	Fosb		H3f3b
Cobl	Abhd17b	G6pc3		Homer1
Coch	Abhd2	Glra3		Il16
Cpne9	Abhd8	H3f3b		Itgav
Creld2	Abi2	Hif3a		Itgb8
Crtac1	Acan	Homer1		Jun
Crym	Ace	Il16		Mbd3
Dcn	Acer2	Itgav		Met
Ddit4	Acin1	Itgb8		Mfap3l
Ddit4l	Acot11	Jun		Mob1b
Dgkg	Actn3	Klf10		Mtpn
Dio3	Aes	Lamp5		Nefh
Dlk1	Agt	Mbd3		Nudt4
Doc2g	Agxt2	Met		Osbpl8
Dsp	Ahsa1	Mfap3l		P4ha1
Dusp14	AI504432	Mob1b		Palm
Egr1	Akap12	Mog		Pfn2
Egr2	Akap8l	Mtpn		Phgdh
Egr4	Akirin1	Nefh		Ppp3r1
Elovl7	Ankrd13a	Nova1		Prkacb
Eomes	Anxa6	Nudt4		Pten
Fkbp5	Ap2s1	Osbpl8		Qk
Fos	Ap3b2	P4ha1		Rab18
G530011O06Rik	Ap3d1	Palm		Rap2c
Gabrd	Apod	Pfn2		Rbm47
Galnt15	Apoe	Pgam1		Rbms1
Gap43	Appbp2	Phgdh		Rgs17
Gm11549	Aqp1	Ppp3r1		Rnf38
Gm12346	Arf6	Prkacb		Ruvbl2
Gm12411	Arhgap32	Pten		Slc16a2
Gm12966	Arhgap39	Qk		Slc35f1
Gm14681	Arhgef10	Rab18		Slc4a10
Gm42644	Arhgef25	Rap2c		Slc7a11
Gm4617	Arl2	Rbm47		Slc9a6
Gm5844	Arl3	Rbms1		Sparc
Gm8355	Arl4d	Rgs17		Steap2
Gm9531	Arl6ip1	Rnf38		Sypl
Gm9844	Arl6ip4	Rspo1		Tfrc
Gm9892	Arpc3	Ruvbl2		Tgfbr1
Gng4	Arrdc2	Sgk1		Tmem229a
Golgb1	Asl	Slc16a2		Tmx3
Hap1	Atp13a3	Slc35f1		Tnnt2
Hba-a1	Atp5e	Slc4a10		Ttr
Hbb-bs	Atp5j2	Slc7a11		Zfand5
Hif3a	Atp6ap2	Slc9a6
Hr	Azin1	Sostdc1
Hsp25-ps1	B930041F14Rik	Sparc
Hsp90aa1	Bag3	Steap2
Hsp90b1	Bag5	Sypl
Hspa1a	Baz1b	Tbr1
Hspa1b	BC005537	Tfrc
Hspa5	BC005624	Tgfbr1
Hspb1	Bcas1	Tmem229a
Hyou1	Bccip	Tmx3
Ier5	Bex2	Tnnt2
Igf2	Bmp3	Ttr
Igfn1	Bmpr2	Zfand5
Jpx	Bnip1
Junb	Bod1l
Kcnab3	Btf3l4
Kcne2	Bud13
Kcnh4	Bzw1
Kdr	C130074G19Rik
Kit	C1ql2
Klf10	C1qtnf4
Klf15	Cabp7
Ksr1	Cacna1h
Lamp5	Cacna2d1
Lcn2	Cacnb4
Lgr5	Cacng5
Llph-ps2	Cacng7
Lpar1	Cactin
Map3k6	Cad
Mcam	Calb2
Mef2c	Calr
Mei1	Camk2d
Mfsd2a	Camk2n1
Midn	Camkk1
Mir704	Capn11
Mog	Car3
Myl4	Casd1
Myo5b	Casq1
Neat1	Cav2
Necab3	Cc2d1a
Nkd2	Ccdc12
Nnat	Ccdc124
Nos1	Ccdc13
Nova1	Ccdc181
Nptx2	Ccdc28b
Nr4a1	Ccdc85b
Pcolce	Ccdc85c
Pdia6	Ccdc88b
Pgam1	Ccdc9
Plat	Cckbr
Pllp	Ccni
Prkcsh	Cct3
Pvalb	Cct5
Rasgef1b	Cct7
Rassf3	Cd164
Rgs4	Cd6
Rims3	Cdhr1
Rpl23a-ps3	Cdk11b
Rpl38-ps2	Cdk2ap2
Rps2-ps10	Cdkl5
Rspo1	Cdkn1a
Rxrg	Cebpb
Samd14	Cebpd
Satb2	Cecr6
Scn4b	Cep131
Sdf2l1	Cep250
Sgk1	Cfl2
Shisa3	Cfp
Shisa8	Chd3
Slc13a4	Chd3os
Slc16a1	Chga
Slc4a5	Chgb
Slit1	Chic1
Sostdc1	Chm
Sowahb	Chrdl1
Sp8	Chrna3
Srrt	Chrnb4
Stard8	Cirbp
Stip1	Ckb
Syt2	Clcn3
Sytl2	Cldn1
Tbr1	Cldn2
Tceal5	Clic6
Th	Clip2
Thsd4	Cmpk1
Tmem72	Cnot6l
Tmem88b	Cnpy4
Tnrc18	Coch
Tppp3	Col16a1
Trbc2	Col8a1
Trh	Col8a2
Tro	Cope
Trpv4	Coprs
Tsc22d3	Coq10b
Tspan11	Cox17
Tspan18	Cpeb2
Vamp1	Cpeb4
Vipr2	Cpt1a
Xdh	Creld1
Zdhhc8	Creld2
	Crlf1
	Cryab
	Crybb1
	Crym
	Csdc2
	Cst3
	Ctnnbl1
	Ctr9
	Cwc15
	Cxxc4
	Cyb5r3
	Cys1
	Cyth1
	D1Ertd622e
	D8Ertd738e
	Daam2
	Dab2
	Dapk1
	Dapk3
	Dbndd2
	Dbnl
	Dcaf12l1
	Dctn1
	Ddhd1
	Ddit4
	Ddrgk1
	Ddx23
	Ddx24
	Ddx3x
	Dhx30
	Dhx38
	Dhx8
	Dnajb1
	Dnajb11
	Dnajb14
	Dnajc25
	Doc2g
	Dpf2
	Dpp10
	Drap1
	Drc7
	Dsp
	Dst
	Dtnbp1
	Dusp1
	Dusp14
	Edf1
	Edil3
	Egr1
	Egr2
	Egr4
	Ehd3
	Eif1ax
	Eif3c
	Eif3g
	Eif3k
	Eif4g1
	Eif5a2
	Elof1
	Elovl7
	Enpp2
	Eny2
	Eomes
	Epcam
	Ephb3
	Erbb4
	Esrrg
	Etfb
	Etnk1
	Etnk2
	Ets1
	Evc2
	Evpl
	F5
	Fam107a
	Fam126b
	Fam171a2
	Fam184a
	Fam193b
	Fam21
	Fam213a
	Fam46c
	Fam83d
	Fam8a1
	Fbf1
	Fbll1
	Fbxo10
	Fbxo2
	Fbxo33
	Fem1c
	Fez1
	Fgf14
	Fis1
	Fkbp4
	Fkbp5
	Fkbp8
	Flrt2
	Flt3l
	Flywch1
	Fn1
	Folr1
	Fos
	Fosb
	Frmpd1
	Fut9
	Fzd6
	G530011O06Rik
	G6pc3
	Gabra1
	Gabrb2
	Galnt15
	Galnt18
	Galnt9
	Gdap1l1
	Gh
	Gimap6
	Gjb6
	Gli3
	Glra3
	Gm10076
	Gm10080
	Gm10146
	Gm10193
	Gm10275
	Gm10288
	Gm10297
	Gm10443
	Gm11361
	Gm11549
	Gm11598
	Gm11808
	Gm11964
	Gm12346
	Gm12350
	Gm12411
	Gm12430
	Gm12693
	Gm12696
	Gm12892
	Gm12918
	Gm12966
	Gm13123
	Gm13453
	Gm13611
	Gm14140
	Gm14269
	Gm14326
	Gm14586
	Gm14681
	Gm14698
	Gm15501
	Gm16439
	Gm26917
	Gm27219
	Gm28503
	Gm29462
	Gm3571
	Gm37108
	Gm3724
	Gm37486
	Gm4149
	Gm42644
	Gm42730
	Gm42730
	Gm4332
	Gm44126
	Gm44250
	Gm45224
	Gm4617
	Gm4735
	Gm5526
	Gm561
	Gm5741
	Gm5805
	Gm5837
	Gm5844
	Gm5881
	Gm6055
	Gm6136
	Gm6166
	Gm6180
	Gm6204
	Gm6274
	Gm6548
	Gm6560
	Gm6563
	Gm6851
	Gm6863
	Gm7308
	Gm7535
	Gm765
	Gm7816
	Gm7901
	Gm7936
	Gm8186
	Gm8325
	Gm8355
	Gm8515
	Gm8730
	Gm9294
	Gm9493
	Gm9531
	Gm9575
	Gm9800
	Gm9825
	Gm9840
	Gm9843
	Gm9844
	Gm9892
	Gnb4
	Gng8
	Golga2
	Golgb1
	Gpatch1
	Gpatch4
	Gpd1
	Gpr151
	Gpr88
	Gripap1
	Grrp1
	Gsk3b
	Gstp1
	Gtf2f1
	Gtf3c1
	Gtf3c5
	Gucy1a3
	H2afj
	H3f3b
	Hapln2
	Haus5
	Hecw1
	Hes5
	Hgs
	Hif1a
	Hif3a
	Hist1h2bc
	Hist3h2ba
	Hmgn5
	Hnrnpa0
	Hnrnpdl
	Homer1
	Hsf1
	Hsp25-ps1
	Hsp90aa1
	Hsp90ab1
	Hsp90b1
	Hspa1a
	Hspa1b
	Hspa2
	Hspa5
	Hspa8
	Hspb1
	Hsph1
	Htatsf1
	Htr2c
	Hyou1
	Ids
	Igf2
	Igfbp2
	Igfn1
	Igip
	Igsf5
	Ik
	Il16
	Impad1
	Inf2
	Ino80b
	Ino80e
	Inpp5j
	Insig1
	Ip6k2
	Ipcef1
	Iqgap2
	Irak2
	Irf3
	Itgav
	Itgb8
	Itm2a
	Iyd
	Jakmip1
	Jakmip2
	Jun
	Jund
	Kcne2
	Kcnh4
	Kcnh7
	Kcnv1
	Kctd12
	Kdm4b
	Kdr
	Kl
	Klf10
	Klf15
	Klhl9
	Kndc1
	Kpna3
	Kras
	Krba1
	Krcc1
	Krt18
	Krt8
	Ksr1
	Lamp2
	Lamp5
	Lamtor4
	Lars2
	Las1l
	Lbp
	Lcn2
	Lct
	Ldlrad3
	Leo1
	Lepr
	Leprotl1
	Lgr4
	Lin7b
	Llph-ps2
	Lmbrd2
	Lmo4
	Lnpep
	Lonp1
	Lpcat2
	Lrg1
	Lrpap1
	Lrrc55
	Lrrfip1
	Ly6a
	Ly6c1
	Ly6g6e
	Lypd6
	Lzts2
	Maff
	Maged2
	Mal2
	Maoa
	Map1lc3a
	Map3k4
	Map3k6
	Map7d1
	Mapk8ip3
	Marcks
	Mb
	Mbd3
	Mblac2
	Mcrs1
	Mdfic
	Mecr
	Med4
	Medag
	Mef2c
	Met
	Mfap1b
	Mfap3l
	Mfsd2a
	Mfsd7c
	Mib1
	Mical3
	Mir6903
	Mir6945
	Mir704
	Mir7648
	Mir8098
	Mkl1
	Mlycd
	Mob1b
	Mobp
	Mrpl28
	Mrpl38
	Mrpl42
	Mrps21
	Mrps9
	Msi2
	Msx1
	Mt2
	Mt3
	Mtpn
	Mxd4
	Myadm
	Myh1
	Myh14
	Myh4
	Myh9
	Myl1
	Myl4
	Mylpf
	Myo18a
	Myoz1
	Mzt1
	Naa30
	Ncoa5
	Ncor2
	Nde1
	Ndufaf2
	Ndufb7
	Ndufb8
	Ndufs5
	Neat1
	Nedd8
	Nefh
	Nemf
	Nenf
	Net1
	Neto2
	Nexn
	Nfat5
	Nfkbia
	Ngfrap1
	Nlk
	Nmb
	Nol3
	Nop2
	Nostrin
	Nova1
	Nr3c1
	Nr4a1
	Nrarp
	Nrtn
	Nsun3
	Ntmt1
	Nudc
	Nudt4
	Numa1
	Oaz1
	Oaz1-ps
	Oca2
	Ogfr
	Ogfrl1
	Ogt
	Olfm3
	Olfml2b
	Oprk1
	Orc5
	Osbpl8
	Otx1
	Otx2
	P4ha1
	P4htm
	Pacsin2
	Palm
	Pank3
	Parp1
	Pcdh10
	Pcdh7
	Pcmtd2
	Pcnt
	Pcolce
	Pcyt2
	Pdia6
	Pdlim4
	Pdp1
	Penk
	Per2
	Perp
	Pfdn4
	Pfn2
	Pgam1
	Pgam1-ps2
	Pglyrp1
	Pgp
	Phf2
	Phgdh
	Pigyl
	Pkp2
	Pla2g5
	Plat
	Plch2
	Plekhf1
	Pllp
	Plod1
	Pls1
	Pmm1
	Pnmal2
	Pnpla2
	Pnpla7
	Podxl2
	Polb
	Polr2f
	Pon3
	Por
	Ppfia3
	Ppfia4
	Ppp1cc
	Ppp1r10
	Ppp1r13b
	Ppp1r35
	Ppp3r1
	Pqbp1
	Prdm2
	Prkaa2
	Prkacb
	Prkar2b
	Prkcd
	Prkcsh
	Prl
	Prmt1
	Prpf6
	Prps2
	Prr32
	Prr7
	Psmc1
	Psmc3
	Psmd4
	Psme1
	Ptbp2
	Ptbp3
	Pten
	Ptk2b
	Ptms
	Ptpn4
	Puf60
	Pum2
	Pycr2
	Pygb
	Qk
	Rab11fip3
	Rab18
	Rabl6
	Rap2c
	Rapgef3
	Rasd1
	Rasgef1c
	Rassf3
	Rbm19
	Rbm47
	Rbm5
	Rbms1
	Rbmxl1
	Rdh10
	Rexo4
	Rgs16
	Rgs17
	Rgs4
	Rheb
	Rhoa
	Rin2
	Rnf20
	Rnf217
	Rnf38
	RP23-330G24.3
	RP23-457I3.2
	RP24-114P21.2
	RP24-258B3.3
	RP24-447D19.3
	RP24-464B16.1
	RP24-545I11.1
	RP24-78F23.1
	Rpl10a-ps1
	Rpl14
	Rpl19-ps11
	Rpl23a-ps3
	Rpl29
	Rpl3-ps1
	Rpl31-ps8
	Rpl32
	Rpl36-ps2
	Rpl38-ps2
	Rpl6l
	Rpl9-ps7
	Rpph1
	Rprml
	Rps10
	Rps10-ps1
	Rps10-ps2
	Rps15
	Rps15-ps2
	Rps2-ps10
	Rps21
	Rps25
	Rps25-ps1
	Rps3a2
	Rps6ka3
	Rps6kl1
	Rpsa-ps10
	Rpusd3
	Rrbp1
	Rrp1
	Rspo1
	Rsrc2
	Rufy1
	Rundc3a
	Rusc2
	Ruvbl2
	Rwdd1
	Safb
	Safb2
	Samd14
	Sap30l
	Satb2
	Sbno2
	Scaf1
	Scai
	Scgn
	Scp2-ps2
	Sdc2
	Sdc4
	Sdf2l1
	Sema3a
	Sema3b
	Serpinb8
	Sf3a3
	Sf3b2
	Sf3b5
	Sfrp1
	Sfrp5
	Sgk1
	Sgms2
	Sh3glb2
	Shisa8
	Shkbp1
	Sipa1l2
	Sipa1l3
	Slc12a2
	Slc13a4
	Slc16a1
	Slc16a2
	Slc16a4
	Slc16a7
	Slc23a2
	Slc25a16
	Slc2a1
	Slc30a4
	Slc31a1
	Slc35f1
	Slc39a10
	Slc39a4
	Slc4a10
	Slc4a5
	Slc6a6
	Slc7a11
	Slc7a2
	Slc9a6
	Slco1a4
	Slco1c1
	Slco4a1
	Slit1
	Sltm
	Smarca4
	Smarce1-ps1
	Smc1a
	Smim10l1
	Smim3
	Smox
	Snrnp35
	Snrnp70
	Snrpb
	Snta1
	Snw1
	Snx1
	Snx10
	Sostdc1
	Sowahc
	Sox21
	Sp8
	Sparc
	Spen
	Spink8
	Sppl2a
	Spred1
	Spryd7
	Spsb1
	Sptan1
	Sptb
	Sptbn2
	Srrm3
	Srrt
	Srsf5
	St5
	St6gal2
	Stard8
	Steap1
	Steap2
	Stip1
	Stt3a
	Suds3
	Sulf1
	Supt5
	Supt6
	Syf2
	Sympk
	Sypl
	Tac2
	Taok2
	Tbca
	Tbr1
	Tcap
	Tceal3
	Tceal5
	Tceal6
	Tcof1
	Tdo2
	Tekt4
	Tekt5
	Tesc
	Tfrc
	Tgfbr1
	Th
	Thbs4
	Thoc5
	Thrsp
	Tm9sf2
	Tma7-ps
	Tmem132d
	Tmem229a
	Tmem245
	Tmem252
	Tmem263
	Tmem30a
	Tmem38b
	Tmem47
	Tmem52
	Tmem56
	Tmem64
	Tmem65
	Tmem68
	Tmem88b
	Tmem98
	Tmsb4x
	Tmtc2
	Tmx3
	Tnip1
	Tnk2
	Tnni2
	Tnnt2
	Tnnt3
	Tns3
	Tpgs1
	Tppp3
	Tpt1
	Tpt1-ps3
	Tram1
	Trbc2
	Trh
	Tril
	Trim59
	Tro
	Trove2
	Trp53bp2
	Trpm3
	Trpv4
	Tsc22d3
	Tsc22d4
	Tshz2
	Tspyl2
	Tssc1
	Ttc39b
	Ttr
	Tubb2a
	Tubb6
	Twf2
	Ubb
	Ubc
	Ube2g1
	Ube3a
	Ubtf
	Ubxn1
	Ugcg
	Upf2
	Upf3b
	Uqcc2
	Uqcr10
	Uqcrh
	Usp5
	Utp14a
	Vat1l
	Vav3
	Vcpip1
	Vgf
	Vma21
	Vps72
	Vstm2l
	Vwa5b1
	Wdr86
	Wipf3
	Wnk2
	Wsb1
	Xbp1
	Xdh
	Yipf4
	Ythdc2
	Zbtb40
	Zc2hc1a
	Zc3h13
	Zcchc17
	Zdbf2
	Zfand5
	Zfp185
	Zfp367
	Zfp428
	Zfp771
	Zxdb
